# Environmental and transcriptomic determinants of drought response in critically endangered Siamese rosewood

**DOI:** 10.64898/2025.12.14.692107

**Authors:** Tin Hang Hung, Kalyani Lenton, Phourin Chhang, Voradol Chamchumroon, Bansa Thammavong, Riina Jalonen, Ida Theilade, John J. MacKay

**Affiliations:** Department of Biology, University of Oxford, Oxford OX1 3EL, United Kingdom; Museum of Climate Change, The Chinese University of Hong Kong, Hong Kong; Institute of Forest and Wildlife Research and Development, Phnom Penh, Cambodia; The Forest Herbarium, Department of National Park, Wildlife and Plant Conservation, Ministry of Natural Resources and Environment, Bangkok 10900, Thailand; National Agriculture and Forestry Research Institute, Forestry Research Center, Vientiane, Laos; Bioversity International, 43400 UPM Serdang, Malaysia; Department of Geosciences and Natural Resource Management, University of Copenhagen, Rolighedsvej 23, 1958 Frederiksberg C, Denmark

## Abstract

Rosewoods account for up to 40% of the global illegal wildlife trade, with *Dalbergia cochinchinensis* (Siamese rosewood) being the most heavily exploited species in Southeast Asia. Its survival is further threatened by intensifying drought linked to climate change and hydrological alteration. Here we combine greenhouse drought experiments across six provenances with full-length cDNA-seq to uncover how water-relations and carbon-use strategies vary within this species. Multivariate trait analysis resolves a two-dimensional isohydry space, in which a water-flux stringency axis (*g_s_*–*E*) is largely orthogonal to a carbon-economics axis (*A–WUE_i_*). Provenances differed strikingly, where two (KKH and DN) showed a rare *E*↓*A*↑ response, achieving high *WUE_i_* and maintaining growth under drought. Contrary to expectation, precipitation of the wettest month, not the driest, predicted isohydry, indicating that wet-season conditions set a developmental and hydrological floor for later drought responses. We identified 76 drought-responsive genes and two genes associated with isohydry axes, SEOR1 and a poorly characterised Notch-like protein AT4G14746. We also detected provenance-specific isoform switches, where drought favoured a loss-of-function PRX52 isoform lacking its signal peptide in the anisohydric provenance THB, and gain-of-function isoforms of ANN3 and LTPG5 in NP. These results reveal previously hidden diversity in drought strategies, identify mechanism-related markers for screening, and provide a simple climatic lever for climate-adjusted provenancing. We reveal post-transcriptional regulation as a novel candidate substrate for local adaptation in a threatened tropical tree, directly linking ecophysiology, climate, and genomics for conservation and restoration.
