## Supplementary Table for "Environmental and transcriptomic determinants of drought response in critically endangered Siamese rosewood"

### Sheet: Supplementary Table 1
Sample	Provenance	Tree	Country	Geography_2	Geography_3	Geography_4	Latitude	Longitude	Tray	Treatment	SRA
DN-01	DN	SVK-TPT-DN002	Laos	Savannakhet	Thapangthong	Dongnoy	15.9861	105.707	1	D
DN-02	DN	SVK-TPT-DN003	Laos	Savannakhet	Thapangthong	Dongnoy	15.9861	105.707	2	C	SRR36396447
DN-03	DN	SVK-TPT-DN001	Laos	Savannakhet	Thapangthong	Dongnoy	15.9861	105.707	3	C
DN-04	DN	SVK-TPT-DN007	Laos	Savannakhet	Thapangthong	Dongnoy	15.9861	105.707	4	D	SRR36396446
DN-05	DN	SVK-TPT-DN002	Laos	Savannakhet	Thapangthong	Dongnoy	15.9861	105.707	5	D	SRR36396427
DN-06	DN	SVK-TPT-DN002	Laos	Savannakhet	Thapangthong	Dongnoy	15.9861	105.707	6	C	SRR36396432
DN-07	DN	SVK-TPT-DN002	Laos	Savannakhet	Thapangthong	Dongnoy	15.9861	105.707	7	C
DN-08	DN	SVK-TPT-DN007	Laos	Savannakhet	Thapangthong	Dongnoy	15.9861	105.707	8	D
DN-09	DN	SVK-TPT-DN007	Laos	Savannakhet	Thapangthong	Dongnoy	15.9861	105.707	9	D	SRR36396417
DN-10	DN	SVK-TPT-DN006	Laos	Savannakhet	Thapangthong	Dongnoy	15.9861	105.707	10	C	SRR36396416
KKH-01	KKH	K-KKH-001	Laos	Champasack	Khong	Kangkhong	14.1319	105.852	1	D	SRR36396415
KKH-02	KKH	K-KKH-002	Laos	Champasack	Khong	Kangkhong	14.1319	105.852	2	C	SRR36396414
KKH-03	KKH	K-KKH-002	Laos	Champasack	Khong	Kangkhong	14.1319	105.852	3	C
KKH-04	KKH	K-KKH-002	Laos	Champasack	Khong	Kangkhong	14.1319	105.852	4	D
KKH-05	KKH	K-KKH-002	Laos	Champasack	Khong	Kangkhong	14.1319	105.852	5	D	SRR36396413
KKH-06	KKH	K-KKH-001	Laos	Champasack	Khong	Kangkhong	14.1319	105.852	6	C	SRR36396412
KKH-07	KKH	K-KKH-002	Laos	Champasack	Khong	Kangkhong	14.1319	105.852	7	C	SRR36396445
KKH-08	KKH	K-KKH-002	Laos	Champasack	Khong	Kangkhong	14.1319	105.852	8	D
KKH-09	KKH	K-KKH-001	Laos	Champasack	Khong	Kangkhong	14.1319	105.852	9	D	SRR36396444
KKH-10	KKH	K-KKH-002	Laos	Champasack	Khong	Kangkhong	14.1319	105.852	10	C
NP-01	NP	KK-NP-005	Laos	Borlikhamsay	Khamkuet	Nongpong	18.1814	104.973	1	D
NP-02	NP	KK-NP-006	Laos	Borlikhamsay	Khamkuet	Nongpong	18.1814	104.973	2	C
NP-03	NP	KK-NP-001	Laos	Borlikhamsay	Khamkuet	Nongpong	18.1814	104.973	3	C	SRR36396443
NP-04	NP	KK-NP-006	Laos	Borlikhamsay	Khamkuet	Nongpong	18.1814	104.973	4	D	SRR36396442
NP-05	NP	KK-NP-001	Laos	Borlikhamsay	Khamkuet	Nongpong	18.1814	104.973	5	D
NP-06	NP	KK-NP-006	Laos	Borlikhamsay	Khamkuet	Nongpong	18.1814	104.973	6	C	SRR36396441
NP-07	NP	KK-NP-006	Laos	Borlikhamsay	Khamkuet	Nongpong	18.1814	104.973	7	C	SRR36396440
NP-08	NP	KK-NP-006	Laos	Borlikhamsay	Khamkuet	Nongpong	18.1814	104.973	8	D	SRR36396431
NP-09	NP	KK-NP-004	Laos	Borlikhamsay	Khamkuet	Nongpong	18.1814	104.973	9	D	SRR36396430
NP-10	NP	KK-NP-006	Laos	Borlikhamsay	Khamkuet	Nongpong	18.1814	104.973	10	C
PT-01	PT	SVK-N-PT0016	Laos	Savannakhet	Nong	Patoy	16.3239	106.542	1	D
PT-02	PT	SVK-N-PT0011	Laos	Savannakhet	Nong	Patoy	16.3239	106.542	2	C
PT-03	PT	SVK-N-PT0016	Laos	Savannakhet	Nong	Patoy	16.3239	106.542	3	C	SRR36396429
PT-04	PT	SVK-N-PT0011	Laos	Savannakhet	Nong	Patoy	16.3239	106.542	4	D	SRR36396428
PT-05	PT	SVK-N-PT0013	Laos	Savannakhet	Nong	Patoy	16.3239	106.542	5	D	SRR36396426
PT-06	PT	SVK-N-PT006	Laos	Savannakhet	Nong	Patoy	16.3239	106.542	6	C	SRR36396425
PT-07	PT	SVK-N-PT0010	Laos	Savannakhet	Nong	Patoy	16.3239	106.542	7	C	SRR36396424
PT-08	PT	SVK-N-PT009	Laos	Savannakhet	Nong	Patoy	16.3239	106.542	8	D	SRR36396439
PT-09	PT	SVK-N-PT0012	Laos	Savannakhet	Nong	Patoy	16.3239	106.542	9	D
PT-10	PT	SVK-N-PT001A	Laos	Savannakhet	Nong	Patoy	16.3239	106.542	10	C
THA-01	THA	TH948339	Thailand	Sisaket	Khukhan	Phu Khae Botanical Garden	14.4507	104.475	1	D	SRR36396438
THA-02	THA	TH948339	Thailand	Sisaket	Khukhan	Phu Khae Botanical Garden	14.4507	104.475	2	C	SRR36396437
THA-03	THA	TH948339	Thailand	Sisaket	Khukhan	Phu Khae Botanical Garden	14.4507	104.475	3	C
THA-04	THA	TH948339	Thailand	Sisaket	Khukhan	Phu Khae Botanical Garden	14.4507	104.475	4	D	SRR36396436
THA-05	THA	TH948339	Thailand	Sisaket	Khukhan	Phu Khae Botanical Garden	14.4507	104.475	5	D	SRR36396435
THA-06	THA	TH948339	Thailand	Sisaket	Khukhan	Phu Khae Botanical Garden	14.4507	104.475	6	C	SRR36396434
THA-07	THA	TH948339	Thailand	Sisaket	Khukhan	Phu Khae Botanical Garden	14.4507	104.475	7	C
THA-08	THA	TH948339	Thailand	Sisaket	Khukhan	Phu Khae Botanical Garden	14.4507	104.475	8	D
THA-09	THA	TH948339	Thailand	Sisaket	Khukhan	Phu Khae Botanical Garden	14.4507	104.475	9	D
THA-10	THA	TH948339	Thailand	Sisaket	Khukhan	Phu Khae Botanical Garden	14.4507	104.475	10	C	SRR36396433
THB-01	THB	TH1024993	Thailand	Chiang Mai Province			18.5294	98.5174	1	D	SRR36396423
THB-02	THB	TH1024993	Thailand	Chiang Mai Province			18.5294	98.5174	2	C	SRR36396422
THB-03	THB	TH1024993	Thailand	Chiang Mai Province			18.5294	98.5174	3	C
THB-04	THB	TH1024993	Thailand	Chiang Mai Province			18.5294	98.5174	4	D
THB-05	THB	TH1024993	Thailand	Chiang Mai Province			18.5294	98.5174	5	D	SRR36396421
THB-06	THB	TH1024993	Thailand	Chiang Mai Province			18.5294	98.5174	6	C
THB-07	THB	TH1024993	Thailand	Chiang Mai Province			18.5294	98.5174	7	C	SRR36396420
THB-08	THB	TH1024993	Thailand	Chiang Mai Province			18.5294	98.5174	8	D
THB-09	THB	TH1024993	Thailand	Chiang Mai Province			18.5294	98.5174	9	D	SRR36396419
THB-10	THB	TH1024993	Thailand	Chiang Mai Province			18.5294	98.5174	10	C	SRR36396418

### Sheet: Supplementary Table 2
Trait	Symbol	Unit	Transformation
Soil water content	SWC	%
Stomatal conductance of H2O	gs	mmol m-2 s-1	Square-root
Photosynthetic assimilation rate	A	µmol m-2 s-1	Square-root
Transpiration rate	E	mmol m-2 s -1	Square-root
Instantaneous water use efficiency	WUEi	mmol mol-1	Square-root
Change in height	Δ Height	mm
Change in leaf number	Δ Leaf
Change in branch number	Δ Leaf
Anthocyanin content	Ac	μmol g-1	Logarithmic
Chlorophyll a content	Chla	μmol g-1	Logarithmic
Chlorophyll b content	Chlb	μmol g-1	Logarithmic
Carotenoid content	Carot	μmol g-1	Logarithmic
Total soluble sugar content	TSS	g g-1	Logarithmic
Starch content	Starch	g g-1	Logarithmic
Leaf dry matter content	LDMC
Specific leaf area	SLA	cm2 mg-1

### Sheet: Supplementary Table 3
GS_sqrt ~ SWC*Provenance
	df	SS	MS	F	P
SWC	1	0.01482	0.0148165	4.1099	0.04328	*
Provenance	5	0.05286	0.0105719	2.9325	0.01295	*
SWC:Provenance	5	0.04946	0.0098923	2.744	0.01878	*
Residuals	408	1.47088	0.0036051
A_sqrt ~ SWC*Provenance
	df	SS	MS	F	P
SWC	1	0.3246	0.32455	5.3901	0.0207435	*
Provenance	5	1.3456	0.26912	4.4695	0.0005625	***
SWC:Provenance	5	1.4949	0.29898	4.9654	0.0001997	***
Residuals	408	24.5671	0.06021
E_sqrt ~ SWC*Provenance
	df	SS	MS	F	P
SWC	1	0.9665	0.96652	14.5212	0.0001599	***
Provenance	5	1.3765	0.27531	4.1362	0.0011227	**
SWC:Provenance	5	0.6862	0.13724	2.0619	0.0692753	.
Residuals	408	27.1563	0.06656
WUE_sqrt ~ SWC*Provenance
	df	SS	MS	F	P
SWC	1	2.056	2.05593	19.8241	1.097e-05	***
Provenance	5	0.953	0.19062	1.838	0.104313
SWC:Provenance	5	2.192	0.43832	4.2264	0.0009315	***
Residuals	408	42.313	0.10371
Height_change ~ Treatment*Provenance
	df	SS	MS	F	P
Treatment	1	2.4	2.4	1.4694	0.23138
Provenance	5	10.933	2.1867	1.3388	0.26418
Treatment:Provenance	5	25	5	3.0612	0.01773	*
Residuals	48	78.4	1.6333
Leaf_num_change ~ Treatment*Provenance
	df	SS	MS	F	P
Treatment	1	5.4	5.4	0.3993	0.5305
Provenance	5	48.33	9.6667	0.7147	0.6154
Treatment:Provenance	5	77	15.4	1.1386	0.3531
Residuals	48	649.2	15.525
Branch_num_change ~ Treatment*Provenance
	df	SS	MS	F	P
Treatment	1	2.817	2.81667	2.4493	0.1241
Provenance	5	6.483	1.29667	1.1275	0.3587
Treatment:Provenance	5	2.483	0.49667	0.4319	0.8241
Residuals	48	55.2	1.15
Chla_log ~ Treatment*Provenance
	df	SS	MS	F	P
Treatment	1	0.2157	0.21568	1.3764	0.2465
Provenance	5	2.074	0.41481	2.6473	0.0342	*
Treatment:Provenance	5	2.4629	0.49258	3.1436	0.01557	*
Residuals	48	7.5213	0.15669
Chlb_log ~ Treatment*Provenance
	df	SS	MS	F	P
Treatment	1	0.1898	0.18984	2.1011	0.1537
Provenance	5	0.6283	0.12565	1.3907	0.2446
Treatment:Provenance	5	0.6667	0.13335	1.4759	0.2152
Residuals	48	4.3368	0.09035
Ac_log ~ Treatment*Provenance
	df	SS	MS	F	P
Treatment	1	0.1963	0.19627	0.4389	0.5108
Provenance	5	4.0719	0.81438	1.8211	0.1265
Treatment:Provenance	5	3.9693	0.79386	1.7752	0.1359
Residuals	48	21.4656	0.4472
Carot_log ~ Treatment*Provenance
	df	SS	MS	F	P
Treatment	1	0.03	0.0298	0.0139	0.90677
Provenance	5	21.395	4.279	1.9928	0.09664	.
Treatment:Provenance	5	16.189	3.2378	1.5079	0.20503
Residuals	48	103.065	2.1472
LDMC ~ Treatment*Provenance
	df	SS	MS	F	P
Treatment	1	0.00038	0.0003797	0.1463	0.7038
Provenance	5	0.018064	0.0036129	1.3923	0.244
Treatment:Provenance	5	0.012521	0.0025041	0.965	0.4486
Residuals	48	0.124559	0.002595
SLA ~ Treatment*Provenance
	df	SS	MS	F	P
Treatment	1	0.0473	0.047299	2.9858	0.09043	.
Provenance	5	0.03675	0.007351	0.464	0.80105
Treatment:Provenance	5	0.04013	0.008025	0.5066	0.76982
Residuals	48	0.7604	0.015842
TSS_log ~ Treatment*Provenance
	df	SS	MS	F	P
Treatment	1	0.00368	0.0036793	0.5552	0.4598
Provenance	5	0.01229	0.0024579	0.3709	0.8661
Treatment:Provenance	5	0.00914	0.0018286	0.276	0.9241
Residuals	48	0.31807	0.0066265
Starch_log ~ Treatment*Provenance
	df	SS	MS	F	P
Treatment	1	2e-05	1.77e-05	0.002	0.9648
Provenance	5	0.06634	0.0132672	1.4791	0.2142
Treatment:Provenance	5	0.03021	0.0060417	0.6736	0.6455
Residuals	48	0.43055	0.0089698

### Sheet: Supplementary Table 4
Gene	baseMean	log2FoldChange	lfcSE	stat	pvalue	padj	TAIR	SYMBOL
Dacoc00037	20.1366	-0.538957	0.49184	21.6097	3.34151e-06	0.00418323	AT1G53840	ATPME1
Dacoc01532	40.2151	-0.180835	0.1955	18.6575	1.56428e-05	0.00790399	AT3G57540	AtREM4.1
Dacoc01679	6.26798	-0.288977	0.360296	16.3631	5.22943e-05	0.0188738	AT3G56630	CYP94D2
Dacoc01860	99.3525	-0.297863	0.155293	18.991	1.31335e-05	0.00790399	AT1G08570	ACHT4
Dacoc02018	23.8518	0.270371	0.262222	14.6665	0.00012831	0.0298243	AT3G01810
Dacoc02582	21.795	1.51814	0.580333	13.4426	0.000245973	0.0425635	AT2G38110	ATGPAT6
Dacoc02879	346.093	0.376379	0.323387	14.4405	0.000144659	0.0309716	AT2G45400	BEN1
Dacoc03632	12.0183	-0.0115827	0.299845	19.8491	8.38001e-06	0.00557139	AT3G29360	UGD2
Dacoc03855	6.05904	0.497185	0.404932	17.9734	2.2401e-05	0.010392	AT3G25500	AFH1
Dacoc04746	29.5054	-0.377844	0.574262	14.632	0.000130675	0.0298243	AT2G34430	DEG11
Dacoc04747	62.9585	-1.19898	0.626511	21.4323	3.66544e-06	0.00418323	AT2G34430	DEG11
Dacoc05687	36.299	0.141991	0.450933	14.8385	0.000117122	0.0295897	AT1G17020	ATSRG1
Dacoc05876	13.1209	0.619887	0.490697	16.0314	6.23008e-05	0.0212698	AT1G69700	ATHVA22C
Dacoc05989	15.5998	0.13683	0.349738	14.9069	0.00011295	0.029118	AT1G70230	AXY4
Dacoc06042	46.9637	-0.387645	0.474028	24.6176	6.9912e-07	0.00183179	AT3G19320
Dacoc06043	11.4188	-0.713871	0.648535	18.8053	1.44768e-05	0.00790399	AT3G19320
Dacoc06483	35.1259	0.23855	0.477348	20.1374	7.20724e-06	0.00505788	AT4G22570	APT3
Dacoc06821	15.3843	-0.0488057	0.410267	18.6962	1.5329e-05	0.00790399	AT5G66590
Dacoc06912	10.5863	-0.397904	0.308579	15.2871	9.2346e-05	0.0259226	NA
Dacoc07129	16.0393	0.174059	0.250228	14.0858	0.000174657	0.0355849	AT4G19390
Dacoc07554	210.742	-0.122987	0.311362	18.6899	1.53794e-05	0.00790399	AT4G38580	ATFP6
Dacoc07839	13.8019	0.274853	0.661886	15.086	0.000102722	0.0272029	AT2G39700	ATEXP4
Dacoc09492	18.5408	-0.153972	0.233734	14.6361	0.000130393	0.0298243	AT4G02510	ATTOC159
Dacoc09733	16.8666	-0.359816	0.435078	15.686	7.47749e-05	0.0224895	AT4G21870
Dacoc09837	9.44911	-0.927599	0.458492	13.6739	0.000217454	0.0398098	AT5G18910
Dacoc11044	16.2523	-0.438795	0.806837	20.3736	6.37032e-06	0.00473352	AT5G15350	AtENODL17
Dacoc12206	15.3782	0.361727	0.364945	25.3068	4.88983e-07	0.00183179	AT5G04660	CYP77A4
Dacoc12338	23.2628	-0.0181974	0.241484	13.3308	0.00026108	0.0445671	AT3G07990	SCPL27
Dacoc12589	81.239	0.152678	0.343767	13.1349	0.000289845	0.0481753	AT5G52300	LTI65
Dacoc12653	12.3451	-0.111338	0.272251	21.5022	3.53418e-06	0.00418323	AT5G62180	AtCXE20
Dacoc13510	43.9096	-0.179577	0.380645	18.1729	2.01731e-05	0.00980102	AT2G46680	ATHB-7
Dacoc13879	18.1716	0.588687	0.518029	13.2046	0.000279263	0.0470353	AT2G45400	BEN1
Dacoc14150	29.9126	0.235315	0.140642	17.9203	2.30348e-05	0.010392	AT5G01460
Dacoc14379	50.7769	1.59358	0.647461	13.683	0.0002164	0.0398098	AT1G74040	IMS1
Dacoc17747	5.41781	0.761383	0.544363	13.753	0.000208487	0.0398098	AT4G13840	CER26
Dacoc17883	29.6629	-0.0655877	0.173239	15.0757	0.000103285	0.0272029	AT5G46410	SSP4
Dacoc18129	69.2286	-0.202343	0.279558	16.8848	3.97188e-05	0.0147567	AT5G64740	CESA6
Dacoc18292	32.0748	-0.09891	0.378456	15.6257	7.71977e-05	0.0226782	AT4G25050	ACP4
Dacoc18476	16.9009	-0.436997	0.220278	17.2955	3.19948e-05	0.0123377	AT1G64510	bS6c
Dacoc18676	12.6814	-0.797731	0.548316	17.8167	2.43237e-05	0.0105561	AT1G14890
Dacoc20650	17.5029	-0.372594	0.243254	15.7779	7.12308e-05	0.021946	AT2G26070	AtRTE1
Dacoc21789	73.8486	0.514429	0.592702	21.0785	4.40836e-06	0.00418323	AT5G66430
Dacoc22547	56.1191	0.441889	0.565057	29.1568	6.6751e-08	0.000621585	AT5G14920	GASA14
Dacoc22573	16.2489	-0.174689	0.251077	24.5474	7.25058e-07	0.00183179	AT5G20110
Dacoc22799	68.3022	0.322495	0.298128	15.9253	6.58919e-05	0.0213422	AT2G18660	AtPNP-A
Dacoc22980	7.53528	-0.395173	0.275141	15.4282	8.56983e-05	0.0246032	AT5G13510	EMB3136
Dacoc23223	7.50885	-0.178455	0.290464	14.1523	0.000168589	0.0349117	AT2G26150	ATHSFA2
Dacoc23468	6.90315	-0.588934	0.317524	13.9507	0.00018767	0.0370414	AT4G16120	ATSEB1
Dacoc23524	91.5962	-0.054453	0.140988	15.7838	7.10089e-05	0.021946	AT3G16565
Dacoc24023	10.937	-0.469769	0.341461	17.2815	3.22313e-05	0.0123377	AT1G20160	ATSBT5.2
Dacoc25118	14.505	0.313043	0.353473	28.4049	9.84143e-08	0.000621585	AT1G10020
Dacoc26635	13.1079	-0.103418	0.417138	21.3288	3.86877e-06	0.00418323	AT5G59550	AtRDUF2
Dacoc27022	44.9183	0.552378	0.627756	21.0364	4.5064e-06	0.00418323	AT4G03210	XTH9
Dacoc27052	21.5334	-0.195195	0.163552	14.4754	0.000142001	0.0309716	AT4G03320	AtTic20-IV
Dacoc27311	5.42133	-0.111469	0.427439	20.982	4.63626e-06	0.00418323	AT5G54380	THE1
novel_gene_Dacoc_001_25702	291.71	-0.381003	0.226667	15.0742	0.000103368	0.0272029	NA
novel_gene_Dacoc_002_1035	22.887	0.449387	0.87128	16.2869	5.44382e-05	0.0191018	NA
novel_gene_Dacoc_002_15571	11.691	0.31209	0.60249	13.4718	0.00024217	0.0424873	NA
novel_gene_Dacoc_002_16351	72.3681	0.423977	0.757578	17.4278	2.98434e-05	0.0121607	NA
novel_gene_Dacoc_002_16444	510.324	-0.453872	0.728388	14.7277	0.000124211	0.0298243	NA
novel_gene_Dacoc_002_4967	10.2809	-0.255827	0.600467	20.4061	6.26291e-06	0.00473352	NA
novel_gene_Dacoc_002_49734	29.416	-0.0742849	0.145392	13.5898	0.000227417	0.0410391	NA
novel_gene_Dacoc_002_50912	6.24955	-1.01802	0.473173	13.709	0.000213431	0.0398098	NA
novel_gene_Dacoc_002_54334	12.9332	0.59935	0.369383	20.5652	5.76332e-06	0.00473352	NA
novel_gene_Dacoc_003_31226	50.0789	0.127082	0.878659	13.556	0.00023155	0.0411963	NA
novel_gene_Dacoc_003_53323	3030.15	0.136608	0.538225	23.6348	1.16459e-06	0.00245186	NA
novel_gene_Dacoc_003_53333	30.5261	-0.0651307	0.583144	21.0544	4.46418e-06	0.00418323	NA
novel_gene_Dacoc_003_56551	15.1129	0.16274	0.231543	13.9524	0.000187502	0.0370414	NA
novel_gene_Dacoc_004_38703	42.7716	0.585585	0.573433	14.6099	0.000132217	0.0298243	NA
novel_gene_Dacoc_005_14602	55.4401	0.536727	0.355177	15.9564	6.48168e-05	0.0213422	NA
novel_gene_Dacoc_007_32658	74.7491	-0.00828281	0.292735	17.7592	2.50698e-05	0.0105561	NA
novel_gene_Dacoc_008_12534	20.6892	-0.377486	0.469169	13.7384	0.000210117	0.0398098	AT5G10770
novel_gene_Dacoc_008_17478	34.4088	-0.873429	0.591676	14.4486	0.000144037	0.0309716	NA
novel_gene_Dacoc_009_21709	20.0306	0.184459	0.402221	14.3025	0.000155662	0.032772	NA
novel_gene_Dacoc_009_28759	14.7877	-0.0321256	0.340749	18.9374	1.35075e-05	0.00790399	NA
novel_gene_Dacoc_010_36751	10.1796	-0.399128	0.345411	14.7401	0.000123391	0.0298243	NA

### Sheet: Supplementary Table 5
ID	Description	setSize	enrichmentScore	NES	pvalue	p.adjust	qvalue	rank	leading_edge	core_enrichment	category
GO:0071554	cell wall organization or biogenesis	150	0.63799	1.28628	1.34076e-05	0.0166596	0.0163745	1586	tags=33%, list=20%, signal=27%	AT1G53840/AT3G29360/AT1G14890/AT2G39700/AT1G70230/AT4G16120/AT1G10070/AT4G26850/AT5G60920/AT2G22125/AT4G03210/AT1G69530/AT4G38400/AT3G14310/AT1G45130/AT4G32410/AT3G21190/AT5G05170/AT1G68060/AT3G06550/AT1G78060/AT1G30620/AT2G21140/AT5G53370/AT5G65730/AT4G24010/AT4G33330/AT5G66460/AT1G05850/AT3G57280/AT4G25810/AT1G57590/AT3G19820/AT3G23730/AT1G77130/AT5G15490/AT5G17310/AT1G55850/AT3G13870/AT3G08900…	BP
GO:0044283	small molecule biosynthetic process	337	0.581284	1.1904	2.2759e-05	0.0166596	0.0163745	2192	tags=40%, list=27%, signal=31%	AT3G29360/AT4G13840/AT2G03690/AT1G22640/AT1G10070/AT1G74470/AT4G26850/AT3G23820/AT3G15850/AT2G20860/AT3G22740/AT1G79600/AT1G67070/AT3G55360/AT1G48320/AT5G40390/AT1G49820/AT2G36690/AT5G58770/AT4G26740/AT3G15690/AT1G25220/AT2G45790/AT1G13440/AT5G64370/AT4G13930/AT5G53970/AT5G46290/AT1G30620/AT1G23360/AT4G23850/AT1G67080/AT1G64970/AT5G05580/AT1G68530/AT1G22410/AT4G24620/AT1G08510/AT2G05830/AT1G80600…	BP
GO:0045229	external encapsulating structure organization	87	0.673605	1.33656	3.95689e-05	0.0193096	0.0189792	1335	tags=30%, list=17%, signal=25%	AT1G53840/AT3G29360/AT1G14890/AT2G39700/AT4G16120/AT4G26850/AT5G60920/AT2G22125/AT1G69530/AT4G38400/AT3G14310/AT1G45130/AT3G21190/AT1G30620/AT1G68540/AT2G21140/AT5G53370/AT5G66460/AT3G57280/AT1G57590/AT5G15490/AT5G17310/AT3G51050/AT5G47820/AT1G28490/AT5G26670	BP
GO:0071555	cell wall organization	72	0.683779	1.34996	7.05043e-05	0.0258046	0.025363	1431	tags=33%, list=18%, signal=28%	AT1G53840/AT3G29360/AT1G14890/AT2G39700/AT4G16120/AT4G26850/AT5G60920/AT2G22125/AT1G69530/AT4G38400/AT3G14310/AT1G45130/AT3G21190/AT2G21140/AT5G53370/AT5G66460/AT3G57280/AT1G57590/AT5G15490/AT5G17310/AT5G47820/AT1G28490/AT5G26670/AT1G61110	BP
GO:0000137	Golgi cis cisterna	21	0.862599	1.59599	7.16261e-06	0.00178349	0.00168887	208	tags=29%, list=3%, signal=28%	AT5G27330/AT1G65820/AT5G65470/AT2G43080/AT1G77370/AT1G07230	CC
